# Optimization of RNAi efficiency in PVD neuron of *C. elegans*

**DOI:** 10.1101/2023.08.31.555766

**Authors:** Pallavi Singh, Kavinila Selvarasu, Anindya Ghosh-Roy

**Author notes:** Correspondence: Anindya Ghosh-Roy, National Brain Research Centre, Manesar, NH-8, Nainwal Mode, Gurugram, Haryana-122052, India. These authors contributed equally (Pallavi Singh, Kavinila Selvarasu).

## Abstract

PVD neuron of *C. elegans* has become an attractive model for the study of dendrite development and regeneration due to the elaborate and stereotype dendrite morphology in this neuron. The molecular basis for dendrite maintenance and regeneration is poorly understood. RNA interference (RNAi) by feeding *E. coli* expressing dsRNA has been the basis of several genome wide screens performed using *C. elegans*. However, the feeding method often fails when it comes to nervous system. Using an optimal induction condition for the dsRNA expression in *E coli*, we fed the worm strains with HT115 bacteria expressing dsRNA against genes like *mec-3, hpo-30,* and *tiam-1*, whose loss of function are known to show dendrite morphology defects in PVD neuron. We found that RNAi of these genes in the strains such as *nre-1(-) lin-15b(-), lin-15b(-)* and *sid-1(-); lin-15b(-); Punc-119::sid-1[+]* resulted in significant reduction of dendrite branching. However, the phenotypes were significantly modest compared to the respective loss of function mutants. To obtain stronger phenotype for PVD specific genes, we have made a strain, which strongly expresses *sid-1* under *mec-3* promoter specific for PVD. When *Pmec-3::sid-1* is expressed in either *nre-1(-);lin-15b(-)* or *lin-15b(-)* background, the higher order branching phenotype after RNAi of *mec-3, hpo-30,* and *tiam-1* was significantly enhanced as compared to *nre-1(-);lin-15b(-)* and *lin-15b(-)* background alone. Next we tested the *nre-1(-) lin-15b(-),* P*mec-3-sid-1[+]* strain for the knockdown of genes playing role in dendrite regeneration process. We found that when *aff-1* and *ced-10* genes were knocked down in the *nre-1(-) lin-15b(-),* P*mec-3-sid-1[+]* background, the dendrite regeneration was significantly reduced and the extent of reduction was comparable to that of the mutants of *aff-1* and *ced-10*. Essentially, our strain expressing *sid-1* in PVD neuron optimizes the condition for RNAi for high throughput screening for PVD development, maintenance and regeneration.
