## Supplementary material for "Optimization of RNAi efficiency in PVD neuron of *C. elegans*": Table S1

### Sheet: Table S1
Table S1 List of C. elegans strains used in this paper
C.elegans strains	Annotation	Source	Strain name
wdIs52(F49H12.4::GFP, unc119[+]) X	WT	CGC	NC1687
N2	N2	CGC	N2
ced-10(n3246)IV		CGC	MT9958
ced-10(n3246)IV;wdIs52 X	ced-10(-)	Crossed with wdIs52	NBR806
tiam-1(ok772)I		CGC	RB907
tiam-1(ok772)I ;wdIs52 X	tiam-1(-)	Crossed with wdIs52	NBR674
mec-3(e1338)IV		CGC	CB1338
mec-3(e1338)IV ;wdIs52 X	mec-3(-)	Crossed with wdIs52	NBR660
lin-15b(n744)X		CGC
lin-15b(n744) wdIs52 X	lin-15b(-)	Crossed with wdIs52	NBR891
nre-1(hd20) lin-15b(hd126) X		CGC	CZ8694
nre-1(hd20) lin-15b(hd126) wdIs52 X	nre-1(-) lin-15b(-)	Crossed with wdIs52	NBR933
sid-1(pk3321) uIs69 [pCFJ90 (myo-2p::mCherry) + unc-119p::sid-1] V		CGC	TU3401
sid-1(pk3321) uIs69 [pCFJ90 (myo-2p::mCherry) + unc-119p::sid-1] V; Lin-15B(n744) wdIs52	sid-1(-) ; lin-15b(-), Punc-119p::sid-1(+)	Crossed with lin-15b(n744) wdIs52 X	NBR551
hpo-30(ok2047)V		CGC	RB1657
hpo-30(ok2047)V;wdIs52 X	hpo-30(-)	Crossed with wdIs52	NBR794
Pmec-3::sid-1(+)II	shrSi2 [Pmec-3::sid-1, Cbunc-119(+)], unc-119(ed3)	MOSCI insertion	NBR233
Pmec-3::sid-1(+)II; wdIs52 X	Pmec-3::sid-1(+); wdIs52	Crossed with wdIs52	NBR369
Pmec-3::sid-1(+)II;lin-15b(n744)X	Pmec-3::sid-1(+); lin-15b(-) wdIs52	Crossed with lin-15b(n744) wdIs52 X	NBR380
Pmec-3::sid-1(+)II;nre-1(hd20) lin-15b(hd126)X	Pmec-3::sid-1(+); nre-1(-) lin-15b(-) wdIs52	Crossed with nre-1(hd20) lin-15b(hd126) wdIs52 X	NBR402
aff-1(tm2214)II		CGC	BP600
aff-1(tm2214)II; wdIs52 X	aff-1(-)	Crossed with wdIs52	NBR493
