## Supplementary material for "Optimization of RNAi efficiency in PVD neuron of *C. elegans*": Table S2

### Sheet: Sheet1
RNAi clone	Source
L4440	Arhinger's library
dhc-1	Arhinger's library
gpb-1	Arhinger's library
unc-22	Arhinger's library
par-1	Arhinger's library
par-3	Arhinger's library
skn-1	Arhinger's library
dnc-1	Arhinger's library
bir-1	Arhinger's library
pal-1	Arhinger's library
plk-1	Arhinger's library
unc-22	Arhinger's library
ama-1	Arhinger's library
unc-14	Arhinger's library
unc-13	Arhinger's library
snb-1	Arhinger's library
unc-31	Arhinger's library
unc-25	Arhinger's library
mec-3	Arhinger's library
hpo-30	Arhinger's library
tiam-1	Arhinger's library
ced-10	Arhinger's library
ina-1	Arhinger's library
dpl-1	Arhinger's library
egl-46	Arhinger's library
eff-1	Arhinger's library
mnr-1	Arhinger's library
dma-1	Arhinger's library
lin-39	Arhinger's library
aff-1	Arhinger's library
gfp	Dr. Arnab Mukhopadhyay
