## Supplementary material for "Optimization of RNAi efficiency in PVD neuron of *C. elegans*": Table S3

### Sheet: Table S1
Table S2 primers used for cloning
Primers name	Sequence	Purpose
AGR1012 pcfj150 FP	ATAGCTTGGCGTAATCATGGTC	PCFJ150 vector backbone amplification
AGR1013 pcfj150 FP	ATAATTCACTGGCCGTCGTTTTAC	PCFJ150 vector backbone amplification
AGR1014 Pmec-3 FP	AACGACGGCCAGTGAATTATTGTTTTATGTCTATTATCAAACAGT	mec-3 promoter amplification
AGR1015 Pmec-3 RP	AAAATGAGGATCCATAGTTCAAATGAAATAAATCA	mec-3 promoter amplification with sid-1 overlap
AGR1016 sid-1 FP	GAACTATGGATCCTCATTTTTCCAGGTTCACAATG	genomic sid-1 amplification from Pmec-18::gfp plasmid
AGR1017 sid-1 RP	CCATGATTACGCCAAGCTATCAGAAAGGTGTCATGGTCTAGTGG	genomic sid-1 amplification from Pmec-18::gfp plasmid
AGR1018 mec-3 RP	TCTACCGGTATCCATAGTTCAAATGAAATAAATCA	mec-3 promoter amplification with GFP overlap
AGR1019 GFP FP	GAACTATGGATACCGGTAGAAAAAATGAGTAAAGG	GFP amplification from Pemc-4::gfp plasmid
AGR1020 GFP RP	CCATGATTACGCCAAGCTATGTACGGCCGACTAGTAGG	GFP amplification from Pemc-4::gfp plasmid
AGR1021 Pmec-3 FP	AGACTCCTGTTGGATTGGCATG	for colony PCR
AGR1022 sid-1 RP	GGACATGGACTGTGTTGGCTTC	for colony PCR
AGR1031 ttTi5605 FP	TTTCTCAGTTGTGATACGGTTTTT	confirmation of MOS element
AGR1032 ttTi5605 RP	CGCTACTTACCGGAAACCAA	confirmation of MOS element
AGR1033UPSTREAM MOS ELEMENT FP	tctggctctgcttcttcgtt	for confirmation of insertion
AGR1034 UNC-119 RP	caattcatcccggtttctgt	for confirmation of insertion
AGR1051 mec-3 FP	TCGCCAACTACTCCGGGTAC	for confirmation of insertion
AGR1052 MOS RP	GCGTGTTCTCCCATTCTTCACTG	for confirmation of insertion
AGR1053 sid-1 FP	TGAGGTGATAATTGGCGAAGGTG	for confirmation of insertion
AGR1054 sid-1 RP	CGATTTATGGCACATCTTCGGAGC	for confirmation of insertion
